# Evolutionary responses to codon usage of horizontally transferred genes in *Pseudomonas aeruginosa*

**DOI:** 10.1101/2020.07.11.198432

**Authors:** Martijn Callens, Celine Scornavacca, Stéphanie Bedhomme

## Abstract

Prokaryote genome evolution is characterized by the frequent gain of genes through horizontal gene transfer (HGT). For a gene, being horizontally transferred can represent a strong change in its genomic and physiological context. If the codon usage of a transferred gene deviates from that of the receiving organism, the fitness benefits it provides can be reduced due to a mismatch with the expression machinery. Consequently, transferred genes with a deviating codon usage can be selected against or elicit evolutionary responses that enhance their integration. In this study, a comparative genomics approach was used to investigate evolutionary responses after the horizontal transfer of genes with diverse degrees of codon usage mismatch in *Pseudomonas aeruginosa*. Selection on codon usage of genes acquired through HGT was observed, with the overall codon usage converging towards that of the core genome over evolutionary time. This pattern seemed to be mainly driven by selective retention of transferred genes with an initial codon usage similar to that of the core genes. Gene amelioration, through the accumulation of synonymous mutations after HGT, did not seem to systematically affect transferred genes. Additionally, variation in the copy number of tRNA genes was often associated with the acquisition of genes for which the observed variation could enhance their expression. This provides evidence that compensatory evolution might be an important mechanism for the integration of horizontally transferred genes.
