## Supplementary Table 1 for "Evolutionary responses to codon usage of horizontally transferred genes in *Pseudomonas aeruginosa*"

### Sheet: all_core_genes
Codon	Amino Acid	Fraction	Frequency	Number
GCA	A	0.038	4.396	704353
GCC	A	0.59	68.811	11024870
GCG	A	0.336	39.228	6285202
GCT	A	0.036	4.222	676495
TGC	C	0.91	9.129	1462659
TGT	C	0.09	0.905	144930
GAC	D	0.815	43.092	6904270
GAT	D	0.185	9.77	1565407
GAA	E	0.385	23.591	3779779
GAG	E	0.615	37.687	6038167
TTC	F	0.962	34.173	5475215
TTT	F	0.038	1.343	215176
GGA	G	0.045	3.725	596750
GGC	G	0.747	62.16	9959261
GGG	G	0.115	9.601	1538310
GGT	G	0.093	7.711	1235476
CAC	H	0.717	15.635	2505004
CAT	H	0.283	6.185	990964
ATA	I	0.018	0.726	116379
ATC	I	0.922	38.07	6099574
ATT	I	0.06	2.477	396868
AAA	K	0.117	3.311	530487
AAG	K	0.883	25.046	4012921
CTA	L	0.01	1.214	194550
CTC	L	0.225	28.361	4544058
CTG	L	0.675	84.919	13605836
CTT	L	0.022	2.795	447830
TTA	L	0.001	0.17	27304
TTG	L	0.067	8.416	1348387
ATG	M	1	20.435	3274077
AAC	N	0.871	22.215	3559341
AAT	N	0.129	3.288	526734
CCA	P	0.038	1.944	311541
CCC	P	0.26	13.269	2126027
CCG	P	0.666	33.985	5445057
CCT	P	0.036	1.857	297490
CAA	Q	0.143	6.098	976997
CAG	Q	0.857	36.403	5832556
AGA	R	0.004	0.314	50298
AGG	R	0.024	1.816	290882
CGA	R	0.028	2.142	343139
CGC	R	0.661	50.68	8119945
CGG	R	0.183	14.042	2249799
CGT	R	0.1	7.684	1231203
AGC	S	0.478	25.952	4158115
AGT	S	0.042	2.289	366725
TCA	S	0.008	0.414	66400
TCC	S	0.22	11.948	1914303
TCG	S	0.24	13.01	2084456
TCT	S	0.012	0.647	103604
ACA	T	0.015	0.598	95772
ACC	T	0.804	32.823	5258956
ACG	T	0.147	5.989	959603
ACT	T	0.035	1.413	226466
GTA	V	0.055	3.754	601448
GTC	V	0.422	29.019	4649462
GTG	V	0.49	33.675	5395491
GTT	V	0.033	2.283	365766
TGG	W	1	15.004	2403880
TAC	Y	0.803	20.121	3223868
TAT	Y	0.197	4.929	789765
TAA	*	0.091	0.281	45020
TAG	*	0.112	0.346	55481
TGA	*	0.797	2.462	394443
