## Supplementary Table 2 for "Evolutionary responses to codon usage of horizontally transferred genes in *Pseudomonas aeruginosa*"

### Sheet: Table_strains
Strain_name	RefSeq_accession	Environment	Comment	Genome_size(bp)	CDS_ncbi	CDS_prokka
PAO1	GCF_000006765	Laboratory	Type strain	6264404	5571	5671
UCBPP-PA14	GCF_000014625	Clinical		6537648	5892	5901
LESB58	GCF_000026645	Clinical		6601757	5931	6048
AES-1R	GCF_000220025	Clinical		6267620	na	5839
M18	GCF_000226155	Rhizosphere		6327754	5684	5758
DK12	GCF_000271365	Clinical		6402658	5884	5855
SJTD-1	GCF_000271985	Soil		6243825	5603	5637
NCGM2.S1	GCF_000284555	Clinical		6764661	6269	6214
B136-33	GCF_000359505	Clinical		6421010	5828	5811
RP73	GCF_000414035	Clinical		6342034	5762	5791
VRFPA04	GCF_000473745	Clinical		6818030	5778	6128
DHS01	GCF_000496455	Clinical		7055752	6524	6605
PA1	GCF_000496605	Clinical		6498072	5902	5938
PA1R	GCF_000496645	Clinical		6309305	5612	5776
MTB-1	GCF_000504045	Soil		6580038	6078	5991
LES431	GCF_000508765	Clinical		6550070	5964	5995
SCV20265	GCF_000510305	Clinical		6725183	6299	6175
YL84	GCF_000524595	Soil	Compost	6433441	5821	5843
F22031	GCF_000816985	Clinical		6603099	6077	6014
NCGM1984	GCF_000829255	Clinical		6850954	6291	6299
NCGM1900	GCF_000829275	Clinical		6814936	6358	6299
FRD1	GCF_000829885	Clinical		6712339	5852	6184
Carb01_63	GCF_000981825	Clinical		7497593	6900	7010
DSM50071	GCF_001045685	Laboratory	Type strain	6317050	5710	5730
F9676	GCF_001077475	Plant	From diseased rice sample	6368008	5721	5759
PA1RG	GCF_001293085	Clinical	Bacteriophage resistant strain selected in laboratory from PA1	6500439	5910	5943
VA-134	GCF_001447845	Clinical	Isolated from burn patient, highly virulent	6400418	5725	5799
NCTC10332	GCF_001457615	Laboratory	Type strain	6316979	5778	5773
12-4-4(59)	GCF_001482325	Clinical	Blood culture of a burn patient	6431911	5802	5850
S86968	GCF_001515845	Clinical	From cancer patient	6934277	6436	6348
T38079	GCF_001515915	Clinical	From cancer patient	6795741	6215	6205
T52373	GCF_001516005	Clinical	From cancer patient	6322459	5720	5734
T63266	GCF_001516105	Clinical	From cancer patient	6456866	5952	5907
W16407	GCF_001516165	Clinical	From cancer patient	6808844	6262	6254
W36662	GCF_001516185	Clinical	From cancer patient	6791731	6291	6186
W45909	GCF_001516205	Clinical	From cancer patient	6777566	6322	6214
W60856	GCF_001516225	Clinical	From cancer patient	6896700	6397	6304
F23197	GCF_001516245	Clinical	From cancer patient	6517340	5968	5890
F30658	GCF_001516265	Clinical	From cancer patient	7273258	6760	6695
H5708	GCF_001516305	Clinical	From cancer patient	6334378	5849	5731
H27930	GCF_001516325	Clinical	From cancer patient	6568228	6003	5948
M1608	GCF_001516365	Clinical	From cancer patient	6460023	5940	5883
M37351	GCF_001516385	Clinical	From cancer patient	6897231	6390	6349
USDA-ARS-USMARC-41639	GCF_001518975	Mammal	Cow with bovine respiratory disease	6364583	5775	5760
X78812	GCF_001542795	Clinical	From cancer patient	6348761	5836	5729
F9670	GCF_001542835	Clinical	From cancer patient	6794354	6071	6266
NCGM257	GCF_001547955	Clinical	Urinary infection	7090694	6892	6618
PA8380	GCF_001548135	Clinical	Human gut	6613260	6198	6047
IOMTU133	GCF_001548335	Clinical	Multidrug resistant	6897018	6433	6281
F63912	GCF_001594325	Clinical	From cancer patient	6618768	6211	6099
N17-1	GCF_001606045	Soil	Aflatoxin degrading strain	6370730	5763	5801
ATCC27853	GCF_001618925	Clinical	Nosocomial infection	6827737	6239	6287
BAMCPA07-48	GCF_001632245	Clinical	Combat injury wound	7021552	6355	6533
PA121617	GCF_001679685	Clinical	Sputum from respiratory disease	6853510	6225	6280
PA_D1	GCF_001721745	Clinical	Sputum from ventilator associate pneumonia patient	6643823	6017	6033
PA_D2	GCF_001721765	Clinical	Sputum from ventilator associate pneumonia patient	6642996	6017	6030
PA_D9	GCF_001721785	Clinical	Sputum from ventilator associate pneumonia patient	6645477	6014	6040
PA_D16	GCF_001721805	Clinical	Sputum from ventilator associate pneumonia patient	6681975	6042	6070
PA_D22	GCF_001721825	Clinical	Sputum from ventilator associate pneumonia patient	6681981	6037	6072
PA_D25	GCF_001721845	Clinical	Sputum from ventilator associate pneumonia patient	6683204	6036	6080
DN1	GCF_001722005	Soil		6959251	6024	6470
PA_D5	GCF_001722025	Clinical	Sputum from ventilator associate pneumonia patient	6681992	6042	6065
PA_D21	GCF_001722045	Clinical	Sputum from ventilator associate pneumonia patient	6639108	6012	6031
ATCC15692	GCF_001729505	Clinical	Infected wound	6276434	5667	5693
FA-HZ1	GCF_001750705	Wastewater	DBF degrading strain	6866790	6064	6439
PA1088	GCF_001792835	Clinical	Urine	6721480	6199	6160
PA8281	GCF_001792855	Clinical	Tracheal aspirate	6928736	6426	6392
PA11803	GCF_001792875	Clinical	Bloodstream	7006578	6582	6562
PA7790	GCF_001870265	Clinical	Tracheal aspirate	7067711	6600	6577
B10W	GCF_001874465	Wastewater		6723378	6069	6168
PAER4_119	GCF_001879525	Laboratory	Lindberg collection	6504659	5881	5881
SCVFeb	GCF_001900195	Mammal	Murine model	6213026	5619	5627
SCVJan	GCF_001900225	Mammal	Murine model	6213029	5619	5627
Nhmuc	GCF_001900265	Clinical		6213276	5619	5628
PA_154197	GCF_002075065	Clinical		6445239	5863	5856
RIVM-EMC2982	GCF_002085605	Clinical		7380063	6762	6873
E6130952	GCF_002085755	Clinical	Respiratory failure	7077406	6586	6592
PASGNDM699	GCF_002104595	Clinical	NDM-1 producing strain	6985102	6428	6426
PASGNDM345	GCF_002104615	Clinical	NDM-1 producing strain	6893164	6316	6328
Pa124	GCF_002192475	Clinical	Ventilator-associated pneumonia	7008516	6369	6385
Pa58	GCF_002192495	Clinical	Ventilator-associated pneumonia	7241575	6564	6730
Pa84	GCF_002205335	Clinical	Ventilator-associated pneumonia	6566724	5964	6034
Pa127	GCF_002205355	Clinical	Ventilator-associated pneumonia	7148302	6459	6574
Pa1242	GCF_002205375	Clinical	Blood	7050510	6212	6584
Pa1207	GCF_002208645	Clinical	Blood	7411863	6721	6905
PA83	GCF_002215345	Clinical	Blood	7214314	6610	6622
L10	GCF_002223805	Marine	Halobiotic reed	6661962	6137	6018
Ocean-1155	GCF_002237405	Marine	Open ocean, Pacific	6952237	6361	6398
Ocean-1157	GCF_002237425	Marine	Open ocean, Pacific	6943220	6359	6383
DK1_NH57388A	GCF_900069025	Clinical	Sputum	6212531	5610	5629
PAO1_Orsay	GCF_900070375	Laboratory		6276469	5682	5681
PA14Or_reads	GCF_900095805	Laboratory		6541482	5910	5897
PcyII-10	GCF_900149285	Clinical	Burn patient	6288645	5706	5687
C-NN2	GCF_900185255	Clinical	Cystic fibrosis lung	6902967	6601	6304
